# Diversity of sex chromosomes in Sulawesian medaka fishes

**DOI:** 10.1101/2022.02.28.482394

**Authors:** Satoshi Ansai, Javier Montenegro, Kawilarang W.A. Masengi, Atsushi J. Nagano, Kazunori Yamahira, Jun Kitano

**Author notes:** **Correspondence**, Satoshi Ansai, Graduate School of Life Sciences, Tohoku University, Japan.

## Abstract

Recent genetic and genomic studies have revealed tremendous diversity in sex chromosomes across diverse taxa. Although theoretical studies predict that sex chromosome evolution can drive the evolution of sexual dimorphism, empirical studies are still limited. A taxonomic group that shows diversity in both sex chromosomes and sexual dimorphism provides excellent opportunity to investigate the link between the evolution of sex chromosomes and sexual dimorphism. The medaka fishes (family Adrianichthyidae) exhibit both rapid sex chromosome turnovers and diversification of sexually dimorphic traits. In the present study, we investigated the sex chromosomes of 13 *Oryzias* species from Sulawesi, Indonesia, that have diversified in sexual dichromatism. Using pooled sequencing we found sex chromosomes in 9 species that all had XY systems, with a few species being possibly modified by multiple loci. Seven species (*O. woworae, O. asinua, O. wolasi, O. matanensis, O. celebensis, O. hadiatyae*, and *O. dopingdopingensis*) share linkage group (LG) 24 as sex chromosomes; however, they differed in the length and magnitude of sequence divergence between the X and Y chromosomes. The sex chromosome of *O. eversi* was LG4, which has not been reported as a sex chromosome in any other medaka species. In *O. sarasinorum*, LG16 and LG22 are associated with sex. Although LG16 was found to be sex-linked in another medaka species previously examined, the sex-determining regions did not overlap. Frequent turnovers and the great diversity of the sex chromosomes make Sulawesian medaka species a model system for investigating the roles of sex chromosome evolution in the diversification of sexual dimorphism.
