## Supplementary material for "Diversity of sex chromosomes in Sulawesian medaka fishes": Table S1

### Sheet: Sheet1
Table S1 Summary of whole-genome sequencing data for pool-seq analysis
Species	Collection site		Collection date	Sex	N	Accession No.	# of reads	# of bases	Coverage†
O. asinua	Asinua River, Southeast Sulawesi	Wild-caught	Nov 27, 2014	Females	10		143001310	21593197810	30.8474
				Males	10		166862768	25196277968	35.9947
O. celebensis	Asanae River, South Sulawesi	Wild-caught	May 25, 2012	Females	10		188212034	28420017134	40.6
				Males	10		130950660	19773549660	28.2479
O. dopingdopingensis	Doping-doping River, South Sulawesi	Wild-caught	Jan 11, 2017	Females	10		164562608	24848953808	35.4985
				Males	10		151682498	22904057198	32.7201
O. eversi	University of the Ryukyus, Okinawa, Japan	Lab-raised	Nov, 2018–Feb, 2019	Females	10		102368580	15457655580	22.0824
				Males	10		134532252	20314370052	29.5267
O. hadiatyae	Lake Masapi, South Sulawesi	Wild-caught	Dec 2, 2018	Females	10		191534212	28921666012	42.0373
				Males	10		183948634	27776243734	40.3724
O. marmoratus	Lake Lantoa, South Sulawesi	Wild-caught	Dec 4, 2018	Females	10		201698104	30456413704	44.268
				Males	10		179710634	27136305734	39.4423
O. marmoratus	Lake Mahalona, South Sulawesi	Wild-caught	Dec 1, 2018	Females	10		193140232	29164175032	42.3898
				Males	10		227016210	34279447710	49.8248
O. matanensis	Lake Matano, South Sulawesi	Wild-caught	Nov 26, 2018	Females	10		227606636	34368602036	49.9544
				Males	10		194691920	29398479920	42.7303
O. nebulosus	Lake Poso, Central Sulawesi	Wild-caught	Nov 15, 2018	Females	10		150112990	22667061490	32.9463
				Males	10		129857742	19608519042	28.5008
O. nigrimas	Lake Poso, Central Sulawesi	Wild-caught	Nov 15, 2018	Females	10		142454518	21510632218	31.2655
				Males	10		100223458	15133742158	21.9967
O. orthognathus	Lake Poso, Central Sulawesi	Wild-caught	Nov 16, 2018	Females	10		147313692	22244367492	32.3319
				Males	10		117932052	17807739852	25.8833
O. sarasinorum	University of the Ryukyus, Okinawa, Japan	Lab-raised	Jun, 2019–Feb, 2020	Females	9		111398210	16821129710	24.4493
				Males	9		107806132	16278725932	23.6609
O. wolasi	Anduna River, Southeast Sulawesi	Wild-caught	Nov 25, 2014	Females	10		196323696	29644878096	43.0885
				Males	10		154158568	23277943768	33.8342
O. woworae	Fotuno Fountain, Muna Island	Wild-caught	Dec 7, 2014	Females	10		138909922	20975398222	30.4875
				Males	10		158233518	23893261218	34.7286
†Calucluated based on the O. celebensis reference assembly (Total size: 688 Mb)									34.6325	7.89349
