## Supplementary material for "Diversity of sex chromosomes in Sulawesian medaka fishes": Table S2

### Sheet: Sheet1
Table S2 Summary of ddRAD-seq for a O. eversi family
Family	Sample ID	Accession No.	# of reads	# of bases
G0 Female	eF0F2		16641036	2512796436
G0 Male	eF0M1		25212292	3807056092
F1 Female	eF1		6548934	988889034
	eF2		6272116	947089516
	eF3		4797850	724475350
	eF4		6420000	969420000
	eF5		6761280	1020953280
	eF6		6198594	935987694
	eF7		3502932	528942732
	eF8		3189008	481540208
	eF9		5264536	794944936
	eF10		5893068	889853268
	eF11		7721300	1165916300
	eF12		7401012	1117552812
	eF13		6400574	966486674
	eF14		6241342	942442642
	eF15		4864558	734548258
	eF16		4146624	626140224
	eF17		6857870	1035538370
	eF18		6584948	994327148
	eF19		6144074	927755174
	eF20		5160020	779163020
	eF21		5070962	765715262
	eF22		9161110	1383327610
	eF23		2688066	405897966
	eF24		4983940	752574940
	eF25		6521174	984697274
F1 Male	eM1		3758404	567519004
	eM2		3226588	487214788
	eM3		3636394	549095494
	eM4		4403916	664991316
	eM5		4691344	708392944
	eM6		4753432	717768232
	eM7		6136486	926609386
	eM8		3884076	586495476
	eM9		4762586	719150486
	eM10		4316930	651856430
	eM11		5496240	829932240
	eM12		4887284	737979884
	eM13		5632330	850481830
	eM14		4195940	633586940
	eM15		3735942	564127242
	eM16		4112090	620925590
	eM17		3637682	549289982
	eM18		5637730	851297230
	eM19		4840904	730976504
	eM20		5451660	823200660
	eM21		5434258	820572958
	eM22		5860932	885000732
	eM23		4777578	721414278
	eM24		4100728	619209928
	eM26		5635454	850953554
