## Supplementary material for "Diversity of sex chromosomes in Sulawesian medaka fishes": Table S3

### Sheet: Sheet1
Table S3 Candidate windows for sex determining regions identified by Pool-seq analysis.
				# of heterozygous SNPs
Species	Chromosome	Position (Mb)	Linkage group (LG)	Females	Males	FST	Threshold
O. asinua	chr24	12.9	LG 24	28	184	0.0313	99.9
	chr24	13.6	LG 24	71	70	0.0276	99.9
O. celebensis	chr24	14.2	LG 24	16	583	0.0906	99.9
	chr24	14.3	LG 24	18	410	0.0689	99.9
	chr24	14.7	LG 24	35	340	0.0736	99.9
O. dopingdopingenesis	chr24	14.2	LG 24	32	362	0.0188	99.5
	chr24	14.3	LG 24	22	83	0.0147	99.5
	chr24	15.6	LG 24	51	66	0.0149	99.5
O. hadiatyae	chr24	14.2	LG 24	1	48	0.0156	99.9
	chr24	14.1	LG 24	1	27	0.0134	99.5
	chr24	14.5	LG 24	1	72	0.008	99.5
	chr24	14.6	LG 24	1	27	0.0109	99.5
O. marmoratus (Lantoa)	chr10	17.9	LG 10	28	8	0.0188	99.5
	chr10	19	LG 10	5	28	0.0149	99.5
	chr12_20_13	19.8	LG 12	22	27	0.0171	99.5
	chr12_20_13	23.7	LG 12	32	11	0.0157	99.5
	chr16	15.3	LG 16	41	13	0.0145	99.5
	chr16	17.2	LG 16	45	2	0.0175	99.5
O. matanensis	chr24	14.2	LG 24	8	176	0.02	99.9
	chr24	14.4	LG 24	5	110	0.0194	99.9
	chr24	14.6	LG 24	2	117	0.0211	99.9
O. sarasinorum	chr16	26.3	LG 16	46	139	0.0243	99.9
	chr16	25.9	LG 16	91	132	0.0219	99.5
	chr16	26.2	LG 16	78	129	0.0208	99.5
	chr16	26.4	LG 16	59	98	0.022	99.5
	chr5_22	5	LG 22	116	67	0.0264	99.9
	chr5_22	35.4	LG 22	149	70	0.035	99.9
	chr5_22	34.6	LG 22	85	40	0.0207	99.5
O. wolasi	chr10	4.2	LG 10	16	52	0.0222	99.5
	chr10	4.3	LG 10	40	30	0.0182	99.5
	chr10	18	LG 10	17	50	0.0172	99.5
	chr24	13.3	LG 24	8	48	0.0165	99.5
	chr24	15.2	LG 24	18	47	0.0139	99.5
	chr24	15.3	LG 24	11	79	0.0131	99.5
	chr24	15.9	LG 24	14	41	0.0163	99.5
O. woworae	chr24	15.5	LG 24	33	90	0.039	99.9
	chr24	12.5	LG 24	23	76	0.0194	99.5
	chr24	13.3	LG 24	27	66	0.0259	99.5
	chr24	16	LG 24	19	70	0.0251	99.5
	chr24	16.8	LG 24	33	74	0.0248	99.5
