## Supplementary material for "Diversity of sex chromosomes in Sulawesian medaka fishes": Table S4

### Sheet: eversi_RAD.fisher.sex
				Parental genotypes		# of female offsprings			# of male offsprings
Chromosome	Position	REF	ALT	Famele	Male	0/0	0/1	1/1	0/0	0/1	1/1	P (adjusted)
chr1_19_17	13434768	C	G	0/1	0/1	10	9	4	4	18	3	1
chr1_19_17	13434917	G	A	0/1	0/1	4	9	10	3	18	4	1
chr1_19_17	15177517	A	T	0/1	0/1	5	9	11	2	19	4	1
chr1_19_17	15247624	A	T	0/1	0/1	11	9	5	4	19	2	1
chr1_19_17	15688849	C	T	0/1	0/1	11	9	5	4	19	2	1
chr1_19_17	19743652	A	G	0/1	0/1	9	9	7	6	17	2	1
chr1_19_17	20184893	G	A	0/1	0/1	7	9	9	2	18	5	1
chr1_19_17	23075231	T	C	1/1	0/1	0	9	16	0	8	17	1
chr1_19_17	24284114	G	A	0/1	0/1	11	9	5	5	19	1	1
chr1_19_17	25107332	G	C	0/1	0/1	9	8	8	5	19	1	0.804577
chr1_19_17	25107342	T	A	0/1	0/1	8	8	9	1	19	5	0.804577
chr1_19_17	25132771	G	A	0/1	0/1	9	8	8	5	19	1	0.804577
chr1_19_17	40558048	T	C	0/1	0/1	5	14	6	6	14	5	1
chr1_19_17	40558124	G	T	0/1	0/1	6	14	5	5	14	6	1
chr1_19_17	40730429	C	T	0/1	0/0	11	14	0	10	15	0	1
chr1_19_17	41558473	C	T	0/1	0/0	11	14	0	9	16	0	1
chr1_19_17	42267862	T	G	1/1	0/1	0	11	14	0	11	14	1
chr1_19_17	42267880	G	C	0/0	0/1	14	11	0	14	11	0	1
chr1_19_17	42295524	A	G	1/1	0/1	0	11	14	0	11	14	1
chr1_19_17	43264212	C	T	0/0	0/1	14	11	0	13	9	0	1
chr1_19_17	43266656	A	G	0/0	0/1	14	11	0	14	11	0	1
chr1_19_17	56550018	C	T	1/1	0/1	0	13	12	0	14	11	1
chr1_19_17	57809648	T	G	0/0	0/1	13	12	0	11	14	0	1
chr1_19_17	63530663	G	T	1/1	0/1	0	16	9	0	13	10	1
chr1_19_17	63530681	C	A	0/0	0/1	9	16	0	10	13	0	1
chr1_19_17	63530802	C	T	0/0	0/1	9	14	0	10	13	0	1
chr1_19_17	75222707	T	C	0/1	0/0	12	12	0	15	10	0	1
chr1_19_17	80620416	G	A	0/1	1/1	0	13	12	0	10	15	1
chr1_19_17	80620473	A	C	0/1	0/0	12	13	0	15	10	0	1
chr2	10544211	A	G	0/1	0/0	13	12	0	13	11	0	1
chr2	14587884	C	T	0/1	0/1	5	9	11	9	11	5	1
chr3	11995712	G	A	0/1	0/0	14	11	0	9	16	0	1
chr4	141042	G	C	1/1	0/1	0	0	25	0	25	0	3.51236e-12
chr4	8610305	A	G	0/1	0/1	4	12	9	12	12	1	1
chr4	8610374	C	T	0/1	0/1	4	12	9	12	12	1	1
chr4	8924730	G	T	0/0	0/1	18	6	0	2	22	0	0.0010129
chr4	9530418	T	C	0/0	0/1	19	6	0	2	23	0	0.000359216
chr4	17387280	T	A	0/1	0/1	8	13	4	3	10	12	1
chr4	18326561	T	A	0/1	0/1	8	12	5	3	10	12	1
chr4	18374859	T	A	0/1	0/1	5	12	8	12	10	3	1
chr4	18431612	C	T	0/1	0/1	8	12	5	3	10	12	1
chr4	19810959	G	A	0/1	0/1	7	13	5	3	10	12	1
chr4	22117092	G	A	0/1	0/1	4	16	5	3	11	11	1
chr4	25579200	A	C	0/1	1/1	0	8	15	0	11	13	1
chr4	26151028	C	T	0/1	0/0	13	10	0	14	9	0	1
chr4	27321110	G	A	0/1	1/1	0	11	14	0	11	14	1
chr4	28073503	G	C	0/1	1/1	0	10	13	0	10	12	1
chr5_22	12343553	A	G	0/0	0/1	15	10	0	13	12	0	1
chr5_22	12786066	T	G	1/1	0/1	0	10	15	0	12	13	1
chr5_22	12786092	C	T	0/0	0/1	15	10	0	13	12	0	1
chr5_22	13066558	T	G	0/0	0/1	14	10	0	12	12	0	1
chr5_22	13284936	G	A	1/1	0/1	0	9	16	0	12	13	1
chr5_22	13967294	G	A	1/1	0/1	0	9	16	0	12	13	1
chr5_22	17464047	A	T	1/1	0/1	0	9	16	0	12	13	1
chr5_22	17464106	G	A	1/1	0/1	0	9	16	0	12	13	1
chr5_22	17481699	C	T	0/0	0/1	16	9	0	13	12	0	1
chr5_22	19740963	C	T	0/0	0/1	17	7	0	13	12	0	1
chr5_22	19740980	G	A	0/0	0/1	18	7	0	13	12	0	1
chr5_22	20030320	C	T	0/0	0/1	16	7	0	13	12	0	1
chr5_22	21911151	T	A	1/1	0/1	0	7	18	0	10	15	1
chr5_22	23642067	C	T	1/1	0/1	0	18	7	0	16	9	1
chr5_22	24408117	A	G	0/0	0/1	8	16	0	9	15	0	1
chr5_22	24918927	G	T	1/1	0/1	0	17	8	0	16	9	1
chr5_22	24945766	A	G	1/1	0/1	0	17	8	0	16	9	1
chr5_22	25431197	T	A	1/1	0/1	0	17	8	0	16	9	1
chr5_22	27842064	T	G	0/0	0/1	9	15	0	9	16	0	1
chr5_22	34319892	G	A	0/1	0/0	12	13	0	10	15	0	1
chr5_22	34319922	T	C	0/1	0/0	12	13	0	10	15	0	1
chr5_22	34320030	C	G	0/1	1/1	0	13	12	0	15	10	1
chr5_22	34320033	T	C	0/1	1/1	0	13	12	0	15	10	1
chr5_22	34320035	A	G	0/1	1/1	0	13	12	0	15	10	1
chr5_22	34320062	C	T	0/1	1/1	0	13	12	0	15	10	1
chr5_22	34320082	T	A	0/1	0/0	12	13	0	10	15	0	1
chr5_22	34320089	T	G	0/1	1/1	0	13	12	0	15	10	1
chr5_22	34320091	A	C	0/1	1/1	17	5	0	25	0	0	1
chr5_22	35369059	G	A	0/1	0/0	11	13	0	9	15	0	1
chr5_22	36187975	A	G	0/0	0/1	16	9	0	11	14	0	1
chr5_22	36187989	T	C	1/1	0/1	0	9	16	0	14	11	1
chr5_22	36279453	T	C	0/1	0/1	7	14	4	5	14	6	1
chr5_22	36279457	C	A	0/1	0/1	7	14	4	5	14	6	1
chr5_22	36602247	G	T	0/0	0/1	16	9	0	11	14	0	1
chr5_22	39495086	T	C	0/1	0/0	14	11	0	9	16	0	1
chr5_22	42065254	C	T	0/1	0/1	11	11	3	4	10	11	1
chr5_22	42109392	T	G	0/1	0/1	11	10	2	3	9	10	1
chr5_22	44646202	G	C	0/1	0/1	4	10	11	11	10	4	1
chr5_22	44646213	C	A	0/1	0/1	4	10	11	11	10	4	1
chr5_22	45480609	T	C	0/1	0/1	4	11	10	12	8	5	1
chr5_22	47115741	C	T	0/1	0/1	11	10	4	5	8	12	1
chr5_22	47469124	C	T	0/1	0/1	5	9	11	11	9	5	1
chr5_22	48014282	T	G	0/1	0/1	11	9	5	5	9	11	1
chr5_22	49378876	C	T	0/1	0/1	5	9	11	12	8	5	1
chr6_23	447350	A	G	0/0	0/1	17	8	0	14	11	0	1
chr6_23	2255753	T	C	1/1	0/1	0	8	17	0	11	14	1
chr6_23	2282085	T	A	1/1	0/1	1	7	16	0	11	13	1
chr6_23	3863156	T	A	0/0	0/1	16	9	0	12	13	0	1
chr6_23	3863157	C	T	0/0	0/1	16	9	0	12	13	0	1
chr6_23	6664011	C	A	0/1	1/1	0	11	11	0	12	12	1
chr6_23	6664150	G	A	0/1	1/1	0	11	12	0	12	12	1
chr6_23	6664199	A	G	0/1	1/1	0	11	12	0	12	12	1
chr6_23	7069779	A	G	0/1	1/1	0	12	13	0	12	13	1
chr6_23	8110901	G	C	0/1	0/1	4	16	5	7	11	7	1
chr6_23	8110994	G	A	0/1	0/1	4	16	5	7	11	7	1
chr6_23	9091434	G	T	0/1	0/1	5	14	6	6	12	7	1
chr6_23	27807167	T	A	0/1	0/1	7	10	6	2	17	3	1
chr6_23	28830405	G	A	0/1	0/1	8	10	7	4	14	3	1
chr6_23	28830478	C	T	0/1	0/1	7	10	8	3	15	4	1
chr6_23	39372953	C	T	0/0	0/1	9	16	0	13	12	0	1
chr6_23	40384874	T	C	1/1	0/1	0	15	9	0	13	10	1
chr6_23	41238392	T	A	0/0	0/1	9	16	0	12	13	0	1
chr6_23	42822058	G	A	0/0	0/1	8	15	0	13	10	0	1
chr6_23	44486878	G	T	1/1	0/1	0	13	12	0	13	12	1
chr6_23	44811736	C	T	1/1	0/1	0	14	11	0	13	12	1
chr6_23	45036947	A	G	0/0	0/1	11	14	0	12	13	0	1
chr6_23	45036952	C	T	0/0	0/1	11	14	0	12	13	0	1
chr6_23	45036974	C	T	0/0	0/1	11	14	0	12	13	0	1
chr6_23	49318383	T	C	0/1	1/1	0	13	12	0	16	9	1
chr7	3962869	C	T	0/1	0/1	5	13	7	8	11	6	1
chr7	6460913	A	G	0/1	0/1	7	15	3	6	13	6	1
chr7	8707501	G	A	0/1	0/1	3	18	3	7	13	5	1
chr7	16813262	G	C	0/1	0/1	7	16	2	4	11	9	1
chr7	16813263	A	T	0/1	0/1	7	16	2	4	11	9	1
chr7	19512505	C	A	0/1	0/1	7	14	3	6	11	8	1
chr7	19557866	A	T	0/1	0/1	3	14	5	7	10	6	1
chr7	19557871	C	T	0/1	0/1	5	14	3	6	10	7	1
chr7	20175979	G	A	0/1	0/1	3	13	9	6	13	6	1
chr7	22602097	G	A	0/1	0/1	9	13	3	6	12	6	1
chr8	2124862	A	G	0/1	0/0	14	11	0	10	15	0	1
chr8	2532339	C	T	0/1	0/0	14	10	0	10	15	0	1
chr8	3780607	C	T	0/1	0/0	14	11	0	10	15	0	1
chr8	6623981	G	A	0/0	0/1	16	9	0	11	14	0	1
chr9	27140952	C	T	0/1	0/0	9	16	0	12	13	0	1
chr9	27797992	C	G	0/1	1/1	0	16	9	0	13	12	1
chr9	30491903	A	G	0/1	1/1	0	7	16	0	11	12	1
chr10	5994271	A	T	0/1	0/0	16	9	0	14	11	0	1
chr10	6114419	A	C	0/1	0/0	15	9	0	13	11	0	1
chr10	7431540	A	T	0/1	0/0	16	9	0	14	11	0	1
chr10	8568669	T	C	1/1	0/1	0	7	18	0	9	16	1
chr10	10495455	T	C	0/1	1/1	0	9	15	0	13	10	1
chr10	10934496	G	A	0/1	0/0	15	10	0	12	13	0	1
chr10	14049852	T	C	0/1	0/1	5	17	3	6	17	2	1
chr10	14495593	G	A	0/1	0/1	6	16	3	6	14	2	1
chr10	14562173	G	A	0/1	0/1	3	16	6	2	17	6	1
chr10	17776904	G	C	0/1	0/1	8	14	3	8	15	2	1
chr10	19547374	G	C	0/1	0/1	8	13	4	8	15	2	1
chr10	22036169	G	A	0/1	0/1	8	13	4	8	15	2	1
chr11	3648475	C	T	0/0	0/1	8	16	0	17	8	0	1
chr11	5718893	A	C	0/0	0/1	9	16	0	17	8	0	1
chr11	7098557	G	T	0/0	0/1	10	15	0	18	7	0	1
chr11	7098637	A	T	1/1	0/1	0	15	10	0	7	18	1
chr11	7098704	A	G	0/0	0/1	10	15	0	18	7	0	1
chr11	7655322	C	A	0/0	0/1	9	16	0	17	8	0	1
chr11	10204558	T	G	1/1	0/1	0	16	9	0	8	17	1
chr11	10204561	G	A	0/0	0/1	9	16	0	17	8	0	1
chr11	10204635	C	T	1/1	0/1	0	16	9	0	8	17	1
chr11	11784964	T	A	0/0	0/1	8	17	0	14	11	0	1
chr11	11784975	A	T	0/0	0/1	8	17	0	14	11	0	1
chr11	12964516	T	A	0/0	0/1	7	15	0	14	11	0	1
chr11	13895988	T	C	0/1	0/0	12	13	0	16	9	0	1
chr11	19417070	A	G	0/1	0/1	4	12	9	7	13	5	1
chr11	19417076	C	T	0/1	0/1	4	12	9	7	13	5	1
chr11	19417097	G	A	0/1	0/1	4	12	9	7	13	5	1
chr11	19642693	T	A	0/1	0/1	4	12	9	7	13	5	1
chr11	19756700	A	G	0/1	0/1	7	11	4	5	12	7	1
chr11	19896605	C	T	0/1	0/1	4	12	9	7	13	5	1
chr12_20_13	6380183	C	T	0/0	0/1	10	15	0	15	10	0	1
chr12_20_13	8287251	G	A	0/1	1/1	0	13	12	0	11	14	1
chr12_20_13	8293535	C	T	0/1	1/1	0	13	12	0	11	14	1
chr12_20_13	9113632	A	G	0/1	1/1	0	13	11	0	10	14	1
chr12_20_13	9915572	T	G	0/1	1/1	0	11	13	0	10	12	1
chr12_20_13	9915660	T	C	0/1	1/1	0	11	13	0	10	12	1
chr12_20_13	36038311	T	G	0/1	0/0	9	15	1	7	14	0	1
chr12_20_13	66599883	T	C	1/1	0/1	0	14	11	0	12	12	1
chr12_20_13	69787303	C	T	0/1	0/1	5	16	4	5	16	4	1
chr12_20_13	71851650	C	T	0/1	0/0	13	12	0	12	13	0	1
chr12_20_13	73317622	A	G	0/1	1/1	0	11	13	0	14	11	1
chr12_20_13	73881381	T	C	0/1	0/0	12	13	0	11	14	0	1
chr12_20_13	78058703	G	A	0/1	0/0	12	13	0	12	13	0	1
chr14	2166000	A	C	0/0	0/1	13	12	0	8	17	0	1
chr14	2746176	C	T	1/1	0/1	0	12	13	0	17	8	1
chr14	5166734	T	C	0/1	0/1	8	10	7	6	18	1	1
chr14	10927427	G	A	1/1	0/1	0	14	11	0	12	12	1
chr14	11165452	C	T	0/0	0/1	10	14	0	12	11	0	1
chr14	21091803	T	C	0/0	0/1	11	14	0	16	9	0	1
chr14	24981145	T	A	0/0	0/1	10	13	0	15	9	0	1
chr16	977174	T	A	0/0	0/1	13	12	0	11	14	0	1
chr16	1168012	G	T	0/0	0/1	13	12	0	11	14	0	1
chr16	3878285	C	T	0/0	0/1	13	12	0	12	13	0	1
chr16	6421933	G	T	0/0	0/1	13	12	0	12	13	0	1
chr16	7559121	G	A	0/0	0/1	13	12	0	12	13	0	1
chr16	7597494	G	A	1/1	0/1	0	12	13	0	13	12	1
chr16	12975327	C	G	0/0	0/1	17	7	0	13	11	0	1
chr16	12975346	T	C	0/0	0/1	17	7	0	13	11	0	1
chr16	16365875	T	C	0/1	0/1	2	11	12	5	15	5	1
chr16	16365882	G	T	0/1	0/1	12	11	2	5	15	5	1
chr16	17549944	G	A	0/0	0/1	8	17	0	13	12	0	1
chr16	17549950	A	T	0/0	0/1	8	17	0	13	12	0	1
chr16	17549964	G	C	0/0	0/1	8	17	0	13	12	0	1
chr16	17671465	G	A	1/1	0/1	0	17	8	0	13	12	1
chr16	19005800	G	A	0/0	0/1	8	17	0	12	13	0	1
chr16	24277727	A	T	0/0	0/1	10	15	0	12	13	0	1
chr16	24694772	G	A	0/0	0/1	10	15	0	12	13	0	1
chr18	10997774	T	A	1/1	0/1	0	9	14	0	13	12	1
chr18	12933708	G	A	0/0	0/1	15	10	0	12	13	0	1
chr18	14452167	G	A	0/0	0/1	13	12	0	11	14	0	1
chr18	16958619	T	C	0/0	0/1	12	13	0	12	13	0	1
chr21	9643817	C	T	0/1	0/0	14	11	0	14	11	0	1
chr21	11748409	T	G	0/1	1/1	0	12	13	0	9	16	1
chr21	12268650	C	T	0/1	0/0	13	12	0	16	9	0	1
chr21	15220808	G	A	0/1	1/1	0	11	14	0	9	16	1
chr21	15779898	T	G	0/1	0/0	14	11	0	15	10	0	1
chr21	19405824	T	C	0/1	1/1	0	11	14	0	12	13	1
chr24	8167074	C	T	0/1	0/1	5	11	6	7	10	7	1
chr24	8456867	G	T	0/1	0/1	7	13	5	8	10	7	1
chr24	8456868	C	G	0/1	0/1	5	13	7	7	10	8	1
chr24	16533144	C	T	0/1	0/1	6	15	4	8	10	7	1
chr24	18166377	T	C	0/1	0/1	7	14	4	8	11	6	1
chr24	18237802	A	G	0/1	0/1	4	14	7	6	11	8	1
chr24	19999010	A	T	0/1	0/1	9	12	4	7	12	6	1
chr24	20591105	G	C	0/1	0/1	8	13	4	8	10	7	1
PrmScf039	2472965	T	C	0/1	0/1	4	11	9	7	12	5	1
PrmScf064	76101	A	C	0/1	0/1	11	9	5	3	11	11	1
PrmScf064	290881	T	C	0/1	0/1	11	9	5	3	11	11	1
